# Dietary Non-protein Amino Acid AZE as an Environmental Trigger Activating Latent Genetic Susceptibility in *C9orf72*-ALS Pathogenesis

**DOI:** 10.64898/2026.01.12.697838

**Authors:** Chongjiu Chen, Zhanyun Lv, Guangyu Cui, Hui Gong, Jianfeng Hua, Tao Luo, Hongyun Bi, Xinrui Zhang, Qinqin Cui, Hongying Zhu, Xing Guo, Nengyin Sheng, Chengyong Shen, Dongsheng Fan, Ke Zhang, Huaqing Liu, Ge Bai

## Abstract

In human disease, clinical manifestations are not always tightly correlated with genetic etiology. While the GGGGCC (G4C2) hexanucleotide repeat expansion in the *C9orf72* gene is the most prevalent genetic cause of ALS, a subset of mutation carriers stays asymptomatic. The molecular mechanisms underlying this incomplete penetrance remain elusive. Here, we identify L-azetidine-2-carboxylic acid (AZE), a dietary non-protein amino acid, as a critical environmental risk factor capable of unmasking latent genetic susceptibility in C9orf72-ALS pathogenesis. Specifically, AZE disrupts the proteasome-mediated clearance of toxic poly-GA dipeptide repeats derived from G4C2 repeats, triggering pronounced neuroinflammation and motor defects in a C9orf72-ALS mouse model that otherwise exhibits minimal phenotypes. Notably, AZE is widely present in the food chain (particularly in sugar beet) and consistently detectable in the postmortem human brains. A significant positive correlation was observed between sugar beet consumption and the incidence of sporadic C9-ALS cases in European nations. Critically, dietary intake of sugar beet juice is sufficient to activate subclinical genetic susceptibility in C9orf72-ALS mice. These findings reveal a direct diet-gene interplay in governing C9orf72-ALS penetrance, and propose dietary restriction of AZE-rich foods as a tangible strategy for genetically susceptible individuals to potentially delay or mitigate this currently incurable disorder.
