## Supplementary Table 2 for "Dietary Non-protein Amino Acid AZE as an Environmental Trigger Activating Latent Genetic Susceptibility in *C9orf72*-ALS Pathogenesis"

### Sheet: qPCR Primer
Gene	species		Primer
Ccl2	Mouse	Forward	5'-TGGCTCAGCCAGATGCAGT-3'
		Reverse	5'-TTGGGATCATCTTGCTGGTG-3'
Cxcl10	Mouse	Forward	5'-GCCGTCATTTTCTGCCTCA-3'
	Mouse	Reverse	5'-CGTCCTTGCGAGAGGGATC-3'
Tnfa	Mouse	Forward	5'-GCACAGAAAGCATGATCCG-3'
	Mouse	Reverse	5'-GCCCCCCATCTTTTGGG-3'
Il1b	Mouse	Forward	5'-ACCTGTCCTGTGTAATGAAAGACG-3'
	Mouse	Reverse	5'-TGGGTATTGCTTGGGATCCA-3'
Cd68	Mouse	Forward	5'-CCAATTCAGGGTGGAAGAAA-3'
	Mouse	Reverse	5'-CTCGGGCTCTGATGTAGGTC-3'
Gapdh	Mouse	Forward	5'-GGCAAATTCAACGGCACAGT-3'
	Mouse	Reverse	5'-AGATGGTGATGGGCTTCCC-3'
Atf4	Mouse	Forward	5'-AAGGAGGAAGACACTCCCTCT-3'
	Mouse	Reverse	5'-CAGGTGGGTCATAAGGTTTGG-3'
Ppp1r15a	Mouse	Forward	5'-GAGGGACGCCCACAACTTC-3'
	Mouse	Reverse	5'-TTACCAGAGACAGGGGTAGGT-3'
Nupr1	Mouse	Forward	5'-CCCTTCCCAGCAACCTCTAAA-3'
	Mouse	Reverse	5'-TCTTGGTCCGACCTTTCCGA-3'
Egr1	Mouse	Forward	5'-CAGTCCCATCTACTCGGCTG-3'
	Mouse	Reverse	5'-TGTGGAAACAGATAGTCAGGGAT-3'
Fas	Mouse	Forward	5'-TGAATGGGGGTACACCAACC-3'
	Mouse	Reverse	5'-GGTATTCTGGGTCAGGGTGC-3'
Ccn1	Mouse	Forward	5'-AGAGGCTTCCTGTCTTTGGC-3'
	Mouse	Reverse	5'-CCAAGACGTGGTCTGAACGA-3'
Derl2	Human	Forward	5'-TTTTTGGGCCAGTTGGATTCA-3'
	Human	Reverse	5'-GCTCCACACATAGACGAGCATTA-3'
Hrd1	Human	Forward	5'-GCTCACGCCTACTACCTCAAA-3'
	Human	Reverse	5'-GCCAGACAAGTCTCTGTGACG-3'
Sel1L	Human	Forward	5'-TCCCAGCAGGCAACTCAAAG-3'
	Human	Reverse	5'-AAGGCTCTGACATCCGACTTCC-3'
sXBP1	Human	Forward	5'-CTGAGTCCGAATCAGGTGCAG-3'
	Human	Reverse	5'-ATCCATGGGGAGATGTTCTGG-3'
ATF4	Human	Forward	5'-GTTCTCCAGCGACAAGGCTA-3'
	Human	Reverse	5'-ATCCTGCTTGCTGTTGTTGG-3'
CHOP	Human	Forward	5'-AGAACCAGGAAACGGAAACAGA-3'
	Human	Reverse	5'-TCTCCTTCATGCGCTGCTTT-3'
BiP	Human	Forward	5'-TGTTCAACCAATTATCAGCAAACTC-3'
	Human	Reverse	5'-TTCTGCTGTATCCTCTTCACCAGT-3'
Gapdh	Human	Forward	5'-AGATCCCTCCAAAATCAAGTGG-3'
		Reverse	5'-GGCAGAGATGATGACCCTTTT-3'

### Sheet: NPAA list
No.	NPAA Name	CAS Number
1	(αR)-α-Amino-4-hydroxybenzeneacetic acid	22818-40-2
2	(S)-2-amino-2-cyclohexylacetic acid	14328-51-9
3	(S)-(-)-Indoline-2-carboxylic acid	79815-20-6
4	L-Carnitine	541-15-1
5	(S)-6,7-Dimethoxy-1,2,3,4-tetrahydroisoquinoline-3-carboxylic acid hydrochloride	82586-62-7
6	1-Aminocyclobutane-1-carboxylic acid hydrochloride	98071-16-0
7	L-Homophenylalanine	943-73-7
8	H-Phg(4-Cl)-OH	67336-19-0
9	(S)-2-amino-3,3-dimethylbutanoic acid	20859-02-3
10	(R)-3-Aminobutanoic acid	3775-73-3
11	H-D-Homoser-OH	6027-21-0
12	(S)-4-Fluorophenylalanine	1132-68-9
13	L-Porretine	74163-81-8
14	3-Amino-3-phenylpropionic acid	614-19-7
15	Isonipecotic acid	498-94-2
16	Nomega-Nitro-L-arginine	2149-70-4
17	L-2-Azetidinecarboxylic acid	2133-34-8
18	D-a-tert-Butyl-Gly-OH	26782-71-8
19	2-Amino-2-(4-chlorophenyl)acetic acid	6212-33-5
20	(S)-2-Amino-2-(2-chlorophenyl)acetic acid	141315-50-6
21	(S)-2,4-Diaminobutanoic acid dihydrochloride	1883-09-6
22	2-Amino-3-(4-bromophenyl)propanoic acid	14091-15-7
23	(S)-3-Aminobutanoic acid	3775-72-2
24	Phenylglycine	103-01-5
25	H-DL-Phg-OH	2835-06-5
26	(R)-2-Amino-2-(4-fluorophenyl)acetic acid	93939-74-3
27	1-Amino-1-cyclohexanecarboxylic acid	2756-85-6
28	(R)-2-Aminohexanedioic acid	7620-28-2
29	DL-m-Tyrosine	775-06-4
30	L-Alloisoleucine	1509-34-8
31	(S)-2-Amino-3-(4-nitrophenyl)propanoic acid	949-99-5
32	1-Amino-1-cyclopentanecarboxylic acid	52-52-8
33	H-DL-Nle-OH	616-06-8
34	Homo-L-arginine	1483-01-8
35	L-3,4-Dihydroxyphenylalanine	59-92-7
36	2,4-Diaminobutyric acid	1883-09-6
37	L-Canavanine	496-93-5
38	β-N-methylamino-L-alanine hydrochloride	16012-55-8
39	Djenkolic acid	498-59-9
40	g-Aminobutyric acid	56-12-2
