## Supplementary Table 3 for "Dietary Non-protein Amino Acid AZE as an Environmental Trigger Activating Latent Genetic Susceptibility in *C9orf72*-ALS Pathogenesis"

### Sheet: Sheet1
Postmortem Human Neural Tissues from the Netherland Brain Bank (NBB)
Number	Diagnosis	NBB#	Tissue	Spinal cord pathology from NBB
2	Control	2017-131	Spinal cord	-
15		2011-081	Spinal cord	Spinal cord (C1, thoracic cord, L3 and L4): There are some small haemorrhages in the thoracic section, further no abnormalities.
17		2012-059	Spinal cord	Cervical: A bit asymmetrical but normal. Thoracally and lumbally no abnormalities.
19		2012-104	Spinal cord	-
20		2012-049	Spinal cord	Cervical spinal cord: Shows no abnormalities.
23		2015-027	Spinal cord	Cervical spinal cord: Shows no abnormalities.
3		2008-027	cerebellum	Spinal cord 3, spinal cord 2, and spinal cord 4 (sections through C1, C8, and thoracic cord respectively): Show no abnormalities
8		2018-121	cerebellum	-
10		2006-037	cerebellum	medulla oblongata (level: transition to spinal cord): Show no abnormalities.
11		2018-072	cerebellum	Cervical spinal cord: No abnormalities are found.
14		2018-005	cerebellum	Cervical spinal cord: The HE staining shows no abnormalities.
22		2019-116	cerebellum	-
25		1994-098	cerebellum	-
26		1996-019	cerebellum	-
27		2011-017	cerebellum	cervical spinal cord (level C1): Show no abnormalities (HE).
28		2019-079	cerebellum	-
Number	Diagnosis	NBB#	Tissue	Spinal cord pathology from NBB
1	C9orf72-ALS/FTD	2009-066	Spinal cord	Cervical spinal cord: Also here there are signs of hypoxia. No further abnormalities.
4		2013-069	Spinal cord	Cervical spinal cord: The HE staining shows focal slight gliosis at the most in the lateral horn, but normal large cells in the frontal horn. P62-positive inclusions are seen in the spinal cord
9		2010-126	Spinal cord	Spinal cord (cervical): No abnormalities.
13		2011-054	Spinal cord	Cervical spinal cord: Shows no abnormalities.
16		2007-004	Spinal cord	Cervical spinal cord (level C1): The number of motor horn neurons is probably too low.
24		2015-043	Spinal cord	Cervical spinal cord: The HE staining shows no evident abnormalities except some focal eosinophilia of the cytoplasm.
5		2008-041	cerebellum	-
6		2020-062	cerebellum	Cervical spinal cord: The HE staining shows no abnormalities. The TDP staining shows sporadically a neuronal cytoplasmic inclusion in the posterior horns. The P62 staining shows also sporadically a neuronal cytoplasmic inclusion and a single thread.
7		2019-008	cerebellum	-
12		2009-110	cerebellum	Spinal cord: Focally in the anterior horn a swollen neuron with eccentric core and homogenized and eosinophilic cytoplasm. In the other neurons no abnormalities are found.
18		2010-028	cerebellum	Cervical spinal cord: Some neurons with eosinophilic necrosis. A single large neuron shows an eccentric nucleus and much lipofuscin. Here and there some double-cored glial cells are present. In the posterior columns a single severely inflated neurons with pushed Nissel's substance is present. The FUS stain is negative! The stain will be repeated with other markers in the future.
21		2018-073	cerebellum	Cervical spinal cord: The HE staining shows no abnormalities. There is no staining of alphasynuclein,TDP43 or P62.
29		1997-129	cerebellum	Medulla oblongata and spinal cord: the lateral strings on both sides show some oedema with fagocyts. Nucleus XII is not clearly visible.
30		2014-025	cerebellum	Cervical spinal cord: Shows a single neuron with a displaced nucleus and a possible inclusion. Slight loss. Locally an axonal swelling is found. Thoracic spinal cord: No evident inclusions are found but a single displaced nucleus is found. Lumbar spinal cord: Normal cellularity and focally an eosinophilic inclusion and displaced nucleus are found. Sacral spinal cord: No striking inclusions, possi…
31		2017-002	cerebellum	Cervical spinal cord: The HE staining shows no striking abnormalities. The TDP staining shows no inclusions. The P62 staining shows no neuronal inclusions either.
32		2018-019	cerebellum	-
