## Supplementary Table 4 for "Dietary Non-protein Amino Acid AZE as an Environmental Trigger Activating Latent Genetic Susceptibility in *C9orf72*-ALS Pathogenesis"

### Sheet: C9-ALS
	Country	Total consumption of suger beet (million tonnes)	Total population (million)	Per capita suger beet consumption (kg/person)	Frequency of SOD1-ALS in sALS (%)	Reference	Year of publication
1	Belgium	5.09	11.8256	430.424	9.6	63	2013
2	France	35.82	66.6508	537.428	9.33	39	2012
3	German	27.39	84.0751	325.78	8.9	64	2023
4	Czech	4.47	10.61	421.301	7.6	65	2024
5	Netherlands	5.52	18.3468	300.87	6.1	66	2012
6	United kingdom	7.3	69.5513	104.958	5.71	39	2012
8	Ireland	0.003	5.30804	0.56518	5	67	2012
9	Portugal	0.016	10.4118	1.53671	4.6	68	2018
10	Italy	2.49	59.1463	42.099	3.9	69	2012
11	Spain	2.52	47.89	52.6206	3.2	70	2013

### Sheet: SOD1-ALS
	Country	Total consumption of suger beet (million tonnes)	Total population (million)	Per capita suger beet consumption (kg/person)	Frequency of SOD1-ALS in sALS (%)	Reference	Year of publication
1	Belgium	5.58	11.8256	471.86	2.9	71	1999
2	France	35.82	66.6508	537.428	2	72	2012
3	German	27.39	84.0751	325.78	0.99	64	2023
4	Czech	4.47	10.61	421.301	0	65	2024
5	Netherlands	5.52	18.3468	300.87	0.44	73	2012
6	United kingdom	11.08	69.5513	159.307	2.6	74	1997
8	Ireland	0.0003	5.30804	0.0565	0	75	2013
9	Portugal	0	10.4118	0	0.6	68	2018
10	Italy	3.57	59.1463	60.359	0.7	76	2008
11	Spain	1.78	47.89	37.169	1.3	77	2023
